# Evaluation of the potential food allergy risks of recombinant human lactoferrin expressed in *Komagataella phaffii*

**DOI:** 10.1101/2024.01.18.576250

**Authors:** Yanisa Anaya, Raysa Rosario Martinez, Richard E. Goodman, Philip Johnson, Shashwat Vajpeyi, Xiaoning Lu, Ross Peterson, Sarah M. Weyers, Bella Breen, Kahler Newsham, Brian Scottoline, Anthony Clark, Carrie-Anne Malinczak

## Abstract

Prior to the introduction of novel food ingredients into the food supply, safety risk assessments are required, and numerous prediction models have been developed and validated to evaluate safety. The allergenic risk potential of Helaina recombinant human lactoferrin (rhLF, Effera™), produced in *Komagataella phaffii* (*K. phaffii*) was assessed by literature search, bioinformatics sequence comparisons to known allergens, glycan allergenicity assessment, and a simulated pepsin digestion model. The literature search identified no allergenic risk for Helaina rhLF, *K. phaffii*, or its glycans. Bioinformatics search strategies showed no significant risk for cross-reactivity or allergenicity between rhLF or the 36 residual host proteins and known human allergens. Helaina rhLF was also rapidly digested in simulated gastric fluid and its digestibility profile was comparable to human milk lactoferrin (hmLF), further demonstrating a low allergenic risk and similarity to the hmLF protein. Collectively, these results demonstrate a low allergenic risk potential of Helaina rhLF and do not indicate the need for further clinical testing or serum IgE binding to evaluate Helaina rhLF for risk of food allergy prior to introduction into the food supply.
