## Supplemental Table 1 for "Evaluation of the potential food allergy risks of recombinant human lactoferrin expressed in *Komagataella phaffii*"

### Sheet: Sheet1
accession number NCBI Protein or UniProt	number of LC_MSMS runs in which identified one peptide	Is there RISK of allergy? See footer	FASTA of NCBI Protein	# of 80mer matches	Best overall FASTA vs v22	BLASTP vs Protein	BLASTP vs Homo sapien
C4QY07	13	NO	>XP_002490411.1 3-phosphoglycerate kinase [Komagataella phaffii GS115] MSLSNKLSVKDLDVAGKRVFIRVDFNVPLDGDKITNNQRIVAALPTIQYVLDHKPKVVVLASHLGRPNGEVNPKFSLKPVAAELSSLLGKKVTFLNDSVGPEVEKAVNSASNGEVILLENLRFHIEEEGSQKKDGQKIKADKEAVARFRKQLTALADVYVNDAFGTAHRAHSSMVGFELEQRAAGFLMAKELTYFAKALENPVRPFLAILGGAKVSDKIQLIDNLLDKVDSIIIGGGMAFTFIKVLDNVAIGNSLFDEAGAKLVPGLVEKAKKNNVKLVLPVDFVTADAFSKDAKVGEATVESGIPDGLQGLDAGPKSRELFAATIAE…	No 80mer	alpha s1 casein 23% ID	100% Komatgataella p down to 74% ID other fungi	65% ID human Phosphoglycerate kinase
C4QZS3	13	NO tolerance human	>>XP_002491027.1 Endoplasmic reticulum chaperone BiP MLSLKPSWLTLAALMYAMLLVVVPFAKPVRADDVESYGTVIGIDLGTTYSCVGVMKSGRVEILANDQGNRITPSYVSFTEDERLVGDAAKNLAASNPKNTIFDIKRLIGMKYDAPEVQRDLKRLPYTVKSKNGQPVVSVEYKGEEKSFTPEEISAMVLGKMKLIAEDYLGKKVTHAVVTVPAYFNDAQRQATKDAGLIAGLTVLRIVNEPTAAALAYGLDKTGEERQIIVYDLGGGTFDVSLLSIEGGAFEVLATAGDTHLGGEDFDYRVVRHFVKIFKKKHNIDISNNDKALGKLKREVEKAKRTLSSQMTTRIEIDSFVDGIDFSEQLSRAKFEEINIELFKKT…	84% down to 36% to HSP of mosquito, mites fungi, grass	65% down to 46% to HSP of mosquito, mites fungi, grass	100% Komagataella p and down to 75% other fungi	65.6% HSP
C4QZY8	13	NO	>CAY68812.1 RNAse [Komagataella phaffii GS115] MLFKFHSAYQMISELLQGVLDHTPNPIEVPQLPNQFPLSTDYCPIDVPLTCSNKTEVKDTCCFEHPGGVLVLTQFWNYYPAIGPDKLFTLHGLWPDNCDGSYDQFCSNSDTITEVSGILRSFGEEELLEKMKQVWKNNNHNDEQLWIHEFNKHATCMTTIQSKCYDQYEKHVNVVDFFRTTVAVFETVPTYDWLANNGIVPSTAQTYSRQQIEDTLTAQFGQPVRISCNKYGALDEVWYFHHLKGSVRMYNNSLPDLYPIPALAESRCPEHGIKYLPKDFKPPAPTHTQPNLPRPTDGVYKHGYLKLSGQSGCLISTGKWYTSGTCATFQLFKAPFGGYNLKSSKGFCGVTV…	no matches >35% ID	30.3% ID to Chenopodium albumin Che a 2 pollen protein This one has a signal peptide	100% to Komagaetella p down to 42% other fungi	Ribonuclease human 24% identity six proteins
C4R3H3	12	NO tolerance human	>XP_002492288.1 uncharacterized protein PAS_chr3_0076 [Komagataella phaffii GS115] MKLSTNLILAIAAASAVVSAAPVAPAEEAANHLHKRAYYTD TTKTHTFTEVVTVYRTLKPGESIPTDSPS HGGKSTKKGKGSTTHSGAPGATSGAPTDDTTSTSGSVG LPTSATSVTSSTSSASTTSSGTSATSTGTGTS TSTSTGTGTGTTGTGTTSSSTSSSATSTPTGSIDAISQTLL DTHNDKRALHGVPDLTWSTELADYAQGYA DSYTCGSSLEHTGGPYGENLASGYSPAGSVEAWYNEISD YDFSNPGYSAGTGHFTQVVWKSTTQLGCGYK ECSTDRYYIICEYAPRGNIVSAGYFEDN…	47.6% ID parasite Strongyloides then 45% to prunus and on to 29	40% Identity down to 27% sections of 30 proteins	100% to Komagaetella p down to 42% ID to ~ 100	40% ID to human PR-1 protein and on down to less than 30% for MANY proteins
C4R2S1	11	NO tolerance human	>XP_002492075.1 Catalase A, breaks down hydrogen peroxide in the peroxisomal matrix formed by acyl-CoA oxidase (Pox1 [Komagataella phaffii GS115] MSQPPKWTTSNGAPVSDVFATERATFDNANHANNAPKVGPLLLQDFQLIDSLAHFDRERIPERVVHAKGAGAFGEFEVTDDISDVCAAKFLDTIGKKTRIFTRFSTVGGEKGSADSARDPRGFSTKFYTEEGNLDLVYNNTPIFFIRDPSKFPHFIHTQKRNPATNLKDANMFWDYLVNNQESIHQVMYLFSDRGTPASLRKMNGYSGHTYKWYNKKGEWVYVQVHFKSDLGVVNFNNEEAGKLAGEDPDYHT…	60% ID over 80 only 1	37% ID penicillium catalase and less for 3 more	100% to Komagaetella p down to 65% ID for 100 fungal proteins	51% down to 41% to 9 human proteins catalase
C4R2L8	11	NO	>XP_002492022.1 Hypothetical protein PAS_chr2-2_0178 [Komagataella phaffii GS115] MFKGARILIALIVCILLWSAVSYTISFFSSPSDSKVVKQVQLDTIFDNAQINGLLNNEMPNLLKVNKKLLQDFSISKPWTFDQITEKFHIRGASTMIARDKIRLVRDSPQQVGLIQSTKQLEVSKYESTSLEIDFNINFDDDAKKRLSKKLYGDGVGVWLSENELHSGAALGVDDTTFKGVAVLIDTYQNSPSASKLGKFPRVSIQYSQGGGYIYDKGQDGKSNYELGYCNLNLKYLNSPSKMRITYLKDSGYLSLDFGAKKNGMPGSEWFNCFTKEGVVLPEKVYLALSSECGALHHNSDILGIEWNALTDEHGDV…	No matches	No matches	100% ID to Komagataella p down to 31% ID 100 fungi	No matches to any human proteins
C4R8X7	10	NO tolerance human	>XP_002494231.1 Cytosolic superoxide dismutase [Komagataella phaffii GS115] MVKAVAVLRGDSTVGGTVVFEQSSESSPTTITYDIKGNSPNAERGFHIHQFGDNTNGCTSAGPHFNPFGKTHGAPTDEARHVGDLGNVKTDAEGVAKGVITDNQVKLIGETSILGRTVVIHDGTDDLGKGGHADSLKTGNAGGRPACGVIGLAA	62% to Ambrosia Superoxide dismutase and to 57% to 23 Olive SOs	59% ID to Ambrosia So dismutase and 52% or higher to olive	100% ID to Komagataella p down to 75% ID 100 fungi	59% ID to human Superoxide dismutase down to 44% ID to other human Sos
C4QZU2	8	NO	>XP_002491046.1 5-methyltetrahydropteroyltriglutamate-homocysteineS-methyltransferase [Komagataella phaffii GS115] MVQSSVLGFPRIGAFRELKKTTEAYWSGKVGKDELFKVGKEIRENNWKLQKAAGVDVIASNDFSYYDQVLDLSLLFNAIPERYTKYELDPIDTLFAMGRGLQRKATDSEKAVDVTALEMVKWFDSNYHYVRPTFSHSTEFKLNGQKPVDEYLEAKKLGIETRPVVVGPVSYLFLGKADKDSLDLEPISLLEKILPVYAELLAKLSAAGATSVQIDEPILVLDLPEKVQAAFKTAYEYLANAKNIPKLVVASYFGDVRPNLASIKGLPVHGFHFDFVRAPEQFDE…	77.5% ID to same two proteins as by overall FASTAS, Sal k 3 and other	49% ID to Sal k 3 and 48% to another methyltetrahdropteroyltrig protein	100% ID Komagataella cobalamin down to 77% ID to many fungal proteins	no match to a human protein
C4QV89	8	NO tolerance human	>XP_002489443.1 Heat shock protein that cooperates with Ydj1p (Hsp40) and Ssa1p (Hsp70) [Komagataella phaffii GS115] MEETQFTDRALAIITNATKLAKDNSHPQVQPIHLLAAMAPTDEDTTPYLKVLVEKGRFDWQTFERNINRALIRVPSQTPAPTDVSFSGVAAHVIQEAGKMRQQQKDSYIGQDHLLLALLEDKSITQILKDSSISPDALKTQIINLRGNQRIDSRQADSSSNHEFLDKYAIDLTEQAREGKIDPVIGREEEIRRTIRVLARRTKSNPCLIGDPGVGKTSIVEAVAQRIIDNDVPNILQNSKLYALDLGALKAGAKYQGEFEERIKGVLNEIAESKQMIILFID…	39% to Oreochromis tropomyosinand 5 others	19.9% ID paramyosin Blomia and others 280% ID	100% iD to HSP in Komagataella on down to 67% ID to 100 fungal proteins	35% human proteins many
C4R862	8	NO tolerance human	>XP_002493966.1 uncharacterized protein PAS_chr4_0974 [Komagataella phaffii GS115] MSFSTQNIPQLPPDPLFGLKARYTADSRSDKVDLGIGAYRDNDGKPWVLPAVSRAETLLKEDPLYNHEYLPISGFAEFTSAAAKVILGDDSPALKENRVVSIQSLSGTGALHVVGAFVKKFYKINSTDKEPVIYLSDPTWANHVQIFDTLGLQIAKYPYWNDATKSLDLAGFLDAIKSAPKHSVFLLHACAHNPTGLDPTQDEWKQILDALAQYQHLPLFDSAYQGFASGSLDKDNWARVGAVHLVLPEKDEKLSKAVSSQLQKIIRSEISNPPAYGAKVVGKILNSPDLRKQWEADLITMSTRIHKMRVALRDEL…	No matches	23.9% ID to Lprotein and 33% to GAPDH wheat	100% ID to Komagataella PAS protein down to 515 OF OTHER FUNGAL PROTEINS	44.9% ID to human cytoplasmic protein and others
C4R4I2	8	NO tolerance human	>XP_002492647.1 Putative metalloprotease with similarity to the zinc carboxypeptidase family [Komagataella phaffii GS115] MLYKTTLSIAHTSVILLSLITAISCFELHLPQKVSHIVDSLQYTCGQFLQKQQIFALYNKQNFTEIVNQNIKGIEERVLSELLEERLENESQNDYYTANSQNWPIDLDQYSESFVIRITSEDEFIKYLIFKEAKALHISIWEQSVGLIDLKVDRDQMHRLLYNVESRILERRTRSVDSPVSEYKVQLMIGDLPQRIYETYPSTKVTSLQALGEFPSFQNLSNAFFEDFRTLETIYDWFEEIQKEFPKLVSINWIGQTYEGRDLKALHVRGKHSGNKT…	No matches	23.6% to HSP Cla h IV	Komatagaella 100% match to protease down to over many fungi	33.8% to human carbocypeptidase and many others similar identities
C4R2Q1	7	NO tolerance human	>XP_002492055.1 Type II HSP40 co-chaperone that interacts with the HSP70 protein Ssa1p [Komagataella phaffii GS115] MVKEQGLYNLLGISPSASDAEIKKAYRKMALKYHPDKPTGDTEKF KEISEAFDILSDSDKREVYDQYGLE AARGNAPAGGNPFAGAGGPGGAGGQTFSFGGSGGGHTFSQA DAFNIFEQFGGFGGLGGMGGGMGGMGGGR GGSPFGGGGASYMKMPGGFGGESPSSYGSQVEPEVVTLKLNCT LEELFNGATKKMKLNRKGANGVKEEKI LCIDLKPGWKSGTKINFTNEGDYQPEARTRQTIQFIIAEKPNDTFR RDGDDLHYTIPLTFKESLLG…	45% Ambrosia Art v 1 to fish collagens at 38%	12 protiens from 44% to 26% ID by FASTA to AOL v 22 Ambrosia Art v 1 and others to fish	100% to Komagataella HSP70 and less…down to 52% ID over 100 fungal proteins.	Human DNA homologue 38% HSP40 38% and more
C4R0Q7	6	NO	>XP_002491361.1 Major exo-1,3-beta-glucanase of the cell wall, involved in cell wall beta-glucan assembly [Komagataella phaffii GS115] MNLYLITLLFASLCSAITLPKRDIIWDYSSEKIMGVNLGGWLVLEPYITPSLFEAFGDDVPVDEYRYTERLGKSLALDRLQQHWSTFYDEKDFQDIAAYGLNFVRIPIGYWAFQLLDDDPYVQGQEEYLDKALEWSRKHGLKVWIDLHGAPGSQNGFDNSGKRDSWDFQNGNNVQVTLDVLKYISKKYGTTDYYDVVIGIQLLNEPLGPILDMDNLRQFYADGYDLVRDVGNNFVVIHDAFYQAPEYWGDDFTSAEGYWNVVLD…	No match to an 80mer	22% ID to Plodia protein	100% to Komagataella beta glucanse on down 100 to 58% ID various fungi	no matches to human proteins
C4QVL4	6	NO	>XP_002489568.1 Beta-1,3-glucanosyltransferase, required for cell wall assembly [Komagataella phaffii GS115] MFKSLCMLIGSCLLSSVLAADFPTIEVTGNKFFYSNNGSQFYIKGVAYQKDTSGLSSDATFVDPLADKSTCERDIPYLEELGTNVIRVYAVDADADHDDCMQMLQDAGIYVIADLSQPNNSIITTDPEWTVDLYDGYTAVLDNLQKYDNILGFFAGNEVITNKSNTDTAPFVKAAIRDMKTYMEDKGYRSIPVGYSANDDELTRVASADYFACGDSDVKADFYGINMYEWCGKATFSNSGYKDRTAEFKNLSIPVFFSEYGCNEVQPRLFTEVQSLYGDDMTDVWSGGIV…	no matches	three matches different proteins 24% to 26% ID partial length	100% Komagataella glucanase down 100 to 62% to various funal proteins	No matches
C4R5T8	6	NO tolerance human	>CAY70924.1 Fructose-1,6-bisphosphatase, key regulatory enzyme in the gluconeogenesis pathway [Komagataella phaffii GS115] MSNNTTQNLAEQKGIQTDLVTLTRFILDEQKKSAPNATGELTLLLNSLQFAFKFIAHTIRRSELVNLIGLAGVTNATGDDQKKLDVIGDEIFINAMKGSGNVKLLVSEEQEDLIVFESSKGNYAVVCDPIDGSSNLDAGVSVGTIFGVYKLLPGSAGSIKDVLRSGTEMVAAGYTMYGASSHLMLTTGNGVNGFTLDTDLGEFILTYPSLKIPHTRAIYSINEGNSHYWTDGVNEYIASLKKPQANGKPYSARYIGSMVADVHRTLLYGGIFGYPA…	No matches	No matches	100% to Fructose biphosphatase Komatagaella down to 69% ID various fungal proteins	49% ID to human fructose biosphosphatase and many others same protein name
C4R0Z8	5	NO	>XP_002491452.1 Hypothetical protein PAS_chr2-1_0539 [Komagataella phaffii GS115] MSYLKISALLSVLSVALADQRISVTVVGDGINSGLRSGGSHFEAGPNAAGTPLDLILYEPSGFLVDAADASKYVGWDVAAGTSLTFLPQDQGGKDWGIVAGNLRFNVGGTTFYACETRTGVWEVKSYEASGCKAVVLSVASHPVPSSSSSSSSHAPTSSVPSTSSHVSPTTTQPPHTTSSHTNHTSTTLTTSGRNDSNHSNHTIPPVPTGAAMGVSSNYGLLVAAGIAAAALL	No matches	28% ID Der p 15 and 11 other sequences at low identity	100% Komatgataella p and 6 others above 30% ID	No significant match
C4R8H7	4	NO	>XP_002494081.1 Hypothetical protein PAS_chr4_0643 [Komagataella phaffii GS115] MSTLTLLAVLLSLQNSALAAQAETASLYHQCGGANWEGATQCISGAYCQSQNPYYYQCVATSWGYYTNTSISSTATLPSSSTTVSPTSSVVPTGLVSPLYGQCGGQNWNGATSCAQGSYCKYMNNYYFQCVPEADGNPAEISTFSENGEIIVTAIEAPTWAQCGGHGYYGPTKCQVGTSCRELNAWYYQCIPDDHTDASTTTLDPTSSFVSTTSLSTLPASSETTIVTPTSIAAEQVPLWGQCGGIGYTGSTICEQGSCVYLNDWYYQCLISDQGTASTTSATTSITSFNVSSSSETTVIAPTSISTEDVPLWGQCGGI…	Three, highest is vitellogenin 48% ID and two Anisakis at 35% identical to two Anisakis proteins	36.5% Vitellogenin of chicken egg and 26% ID to % to Der p 15 and c, and 26% to Asp f4 , and Fusarium protein	100% to Komagataella hypothetical protein, 40% ID to 100 weed and fungal proteins	No match to human proteins
C4R6L9	3	No tolerance to human	>XP_002493423.1 Cytochrome c, isoform 1 [Komagataella phaffii GS115] MPAPYEKGSEKKGATLFKTRCLQCHTVEAGGPHKVGPNLHGVF GRKSGLAEGYSYTDANKRKGVEWSEQT MSDYLENPKKYIPGTKMAFGGLKKAKDRNDLITYLAKATK	74% ID to Curvularia cytochrom c	71% ID to Curularia lunata cytochrom c	100% ID to Komagataella cytochrome c and 80% ID to many other fungal cytrochromes	65 id TO HUMAN cytochrome c multiple proteins (genes) and heat shock protein with more than 55, 14, >52% ID
C4R2M0	3	No tolerance to human	>XP_002492024.1 uncharacterized protein PAS_chr2- 2_0177 [Komagataella phaffii GS115] MARTPAPRVIFVRHGQTEWSKSGQYTSHTDLPLTPFGVKQMDA TGKSLVGNSNTNLIQPRNLKLVITSPR KRAIQTKDLLLGALSPETKARIPHQISEDIREWEYGDYEGLKTKEIY ALRKSRGLDQDGHIWQIWPDGCE NGETFEQVTERIDNLIKEIRKIHKKALDNNEHCDILVVAHGHILRCF AARWCGHPINKNPQFVLDAGGVG VLSYQHHNVEEPALQLAGAFVVPVEEAEADRA	No matches	No matches	100% to Komagataella 100% to 100 > candida etc.	26% ID unnammed protein 6 phosphofructose.. Many
C4R2Z5	3	NO	>XP_002492149.1 Protein of the SUN family (Sim1p, Uth1p, Nca3p, Sun4p) that may participate in DNA replication [Komagataella phaffii GS115] MKISALTACAVTLAGLAIAAPAPKPEDCTTTVQKRHQHKRAVAYDYVYVTVTINGQGETISPTVVAELETVSTPATSSSAVATSSAPATTSSIPETTSAQVTTSSVAESTSAQFTSSTEEASSSVEQTTQSSSSSSPSSSSSSSSSSGSSSGSSSGGIDGDLSWYSGPGNKFQDGTIKCSEFPSGNGVVALDHLGFGGWSGLYHPSDTSTGGICEPDTYCSYACQSGMSKTQWPSEQPDNGVSVGGLYCDSDGYLYRSK…	42% ID to vitellogenin, a minor egg yolk allergen	28% ID to vitellogenin, 25% ID to a numbe of fungal allergens and short identity matches to kappa casein	100% ID to Komagataella and on for 100 others down to 52% identity	No match to human proteins
C4R7U0	3	NO tolerance to human	>XP_002493844.1 Alanine:glyoxylate aminotransferase (AGT), catalyzes the synthesis of glycine from glyoxylate [Komagataella phaffii GS115] MIFQRHPLLISMFSKLQRFVQPIRSMSTITIPNSKQPAHRLTMIPGPIEFSDDVLDAMSTPSQAHTSPDFIPVFQEVLQNTRKLFKSSNPTSQPIVISASGSLGWDIVGANFLNRGEKTLVFSTGFFSDRLADALSYYTETDVDVVKAPLGESVPLSEVEKALSAKSYDVVTITHVDTSSAVISDVEAIAKKIRSIQPEALVVVDAVCSAGVEDIQFDNWGLDYVLTASQKAVGVPAGLSISIASERAVKKAFAKKRPTS…	no matches	one AA different from FZAQZA3...three matches to Penicillium vacuolar serine protease 30.5% ID	100% Komagataella alanine glyoxylate amniotransferase	Human alanine glyoxylate aminotransferase 25.9% ID and 15 more 25% ID
C4QW48	2	NO	>XP_002489752.1 Hypothetical protein PAS_chr1-1_0109 [Komagataella phaffii GS115] MKLQLFTLTLSLMASSTLAAKAPKNKDSPSGAVARADFDDDKLHGIIEFSTAKNKSVEVHVDITGLPETGGPFYYHIHKKPLKSGASCESTSTHFNPYNAPADCLKTKDDSYCQVGDLSGKHGYINTTCFEDSYYDPYISLNPKNKAYPVGLAINLHYANQERFACANIELVDKKVKREFDDVDAEFVGQIPESDNVVSAESVKEDTKVKSSKKDGSSTSKPHVSKLSSKKNVTNGTSPLLSKGKYYTNSTSKYGNFTNGTSYPTDDDYDDDETIEVSSSYANAAGYLLNGNTVYGATLAAIISYLV	no matches	11 matches to superoxide dismutase of Ambrosia and of Ole e 5, at 27% ID	100% ID to Komagataella superoxide dismutase and lower to 42% ID to 100 matches fungal allergens	No significant match
C4R3X8	2	NO tolerance to human	>XP_002492443.1 ATPase involved in protein folding and the response to stress [Komagataella phaffii GS115] MGKSIGIDLGTTYSCVAHFANDRVEIIANDQGNRTTPSFVAFTDT ERLIGDAAKNQAAMNPANTVFDAKR LIGRKFDDPETQADIKHFPFKVINKGGKPNIQVEFKGETKVFSPEEI SSMVLTKMKDTAEQYLGEKINDA VVTVPAYFNDSQRQATKDAGLIAGLNVQRIINEPTAAAIAYGLDK KDAGHGEHNILIFDLGGGTFDVSLL SIDEGIFEVKATAGDTHLGGEDFDNRLVNHFIAEFKRKTKKDLSTN QRSLRRLRTACERAKRTLSSSAQT SIEI…	91% ID to Davidiella HSP and 14 more to lower identities	Heat shock proteins Tyrophagus 76% ID on down to 46% ID pollen HSP	100% ID Komagataella APTase and HSP 85% ascoidea down different fungi ~ 100 with down to 83% identity fungal proteins	75% ID to heat shock protein 70 Homosapiens and 100 to 45% ID
C4R135	2	NO tolerance to human	>XP_002491489.1 Putative xylose and arabinose reductase [Komagataella phaffii GS115] MSRYLQLNNGNKIPHIGFGTWELGRSQAANVVYHALKAGFRLIDTAYLYRNEKEVGEGIERWLDEDPENNKRSDVFYTTKLWDSQFGYENAKRSIQRAIDQVPGLEYIDLLLMHSPNGGPKVRKETYQAMQEAVDQGIVKQLGVSSWGEAHIKELFSWDGLKYKPVVNQVELSPWCMRERLVDFCHKNEILTEAYSPLARGGRFNEQVVKSIAKNKGVTPAQVLLRWSIQKGHIPIPKTQTIGRLPENIDVFGFELNDQEIGQLDHPNAHDPTDWDVVNVP	No matches	No matches	100% ID Komagataella putative xylose arabinose reductase down to 51% Identity many fungal proteins	Aldo ketoreductase homo sapien 35.7% ID and about 100 more down to 31% ID
C4QYF3	2	NO	>XP_002490557.1 Endo-beta-1,3-glucanase, major protein of the cell wall, involved in cell wall maintenance [Komagataella phaffii GS115] MIFNLKTLAAVAISISQVSAVSSLGFALGNKNVDGTCKYLADYEADLDTIRGGSEAVAIRAYSAEDCNTLQYLGPAVEEKGFKLVLSVRPLDESYYQAEKNALSEYLPQLSVSTLQFLSVGSEALYRDDLPASDLADKIRDMKEFLAGLTDKNGDSYSSVPVGTIDSWNVLVDASAAPAIEASDAVYANAFSYWQGQGPSNSTYSFFDDIMQALQVIQTIKGSTDIDFWVGETGWPTDGDNFGDAVPSIENADNFWKEAICGI…	no matches	30% Identity to beta glucanases of of latex	100% ID to Komagataella protein and less to 100 other fungal proteins down to 54% ID	no match
C4R0V6	1	NO tolerance to human	>XP_002491410.1 uncharacterized protein PAS_chr2-1_0852 [Komagataella phaffii GS115] MSEEQSKKEILEQVEFYFSDSNLPKDRFLYTTAQANEGWVSISVLANFTRMRKFRPIELIVEALRESENLLEVSENGEMVRRKVPLPSREEQIKIAQRSVVVEDVPEDATLEQLQEFFKKYGKTNQVRMKRNRKTKEFFGKVIVEFSSVEEQKAFLEAEPKPTFNEKELKITSKVAYDESRESKRTAGFNGRDKSKGKKRVNQDDDESNKRVKDDKEVEADKETADDAAKEAGEDTATEPEKTEVPEENKEESK	No match	26.6% ID to tropomyosin of 4 species, molluscs and similar to 2 glycinins of soybean and two other ptoteins <30% ID	100% to Komagataella protein and less to 100 other fungal proteins, but more than 41% ID	35% ID to a number of human proteins
C4QW09	1	NO	>XP_002489713.1 Fructose 1,6-bisphosphate aldolase, required for glycolysis and gluconeogenesis [Komagataella phaffii GS115] MPDQLSFLKRKTGVIVGDDVRNLFLHAQKKGFAIPAINVTSSSTAVAALEAARDNNSPIILQTSQGGAAYFAGKGVKNSNQEASIGGAVAAAHYIRSVAPLYGIPVILHTDHCAKKLLPWFEGFLAADEAYYKEHGEPLFSSHMLDLSEESDDENIATCVKYFKRMAKMNQWLEMEIGITGGEEDGVNNENADKELLYTKPETVFAVHKALAPISPNFSIAAAFGNVHGVYKPGNVVLRPSLLGDHQKYAKEQLKSESDKPLFLVFHGGSGSTQ…	no matches	29.2% ID to Der Pteronyssinus Der p 32 Identical to the one below	100% match to Komagataella fructose bisphosphate aldolase on down to 78% ID to many fungal proteins	no matches
C4QYQ8	1	NO tolerance to human	>XP_002490662.1 Subunit of the heterodimeric FACT complex (Spt16p-Pob3p) [Komagataella phaffii GS115] MSEVKIDPVAFKNRLGAIQRKLNSSNEIFQGITTLLVVVGSSDESNPYKKSTILHNWLLGYEFPATALAITKNSITFLTSVGKAKYLTPLQNVTTVKILARNKDSEHNEALFDQFIDQLKSSVDDSKRLGVITKDKFTGSFYQDWLKKWDAAKSDFELVDVATGLSQATEYKDEEEQKFIRTASKATVNMMTVFTDEVINIIDEDLNFTNNQVVDKIENKIDDTKFWKTLEQNKSMKKLGGDFEIGQLDWCYRPIVQSGGKYELKFSAESNDDKLTSGVILASLGLRYNSYCSNVSR…	no matches	32.9% to Aedes mosquito salivary to 30 kDa salivary	67,	34.5% ID to human SPT16 proteins and on down to 30% iD to many
C4QYW7	1	NO	>XP_002490721.1 Lectin-like protein with similarity to Flo1p, thought to be expressed and involved in flocculation [Komagataella phaffii GS115] MFEKSKFVVSFLLLLQLFCVLGVHGQESGNGTTSDTAYACDIGAT PFDGFNATIYQYQASDDNSIQDPVF MSTGYLQRNQLHSTTGVTNPGFNIFTAGVATTTLYGIPNVNYQN MLLELKGYFRADASGNYGLSLRNIDD SAILFFGRETAFECCNENLIPLDEAPTDYSLFTIKEGEASTNPDSYTY TQYLEAGRYYPVRTFFANIRTR AVFNFTMTLPDGSELTDFQNYIFQFGALNQQQCQAEIVT…	35% ID to D pteronyssinus group 15	21.9% ID to D pter group 15 protein	100% ID to Komagataella lectin like ptn and downto multiple fungal proteins down to 30% ID	human no matches
C4R1A4	1	NO tolerance to human	>XP_002491558.1 Catalytic subunit of type 1 serine/threonine protein phosphatase [Komagataella phaffii GS115] MADQQSFDLDSVIDRLLEVRGSKPGKLVELEEFEVKYLCTKAREIFIQQPILLELEAPIKICGDIHGQYYDLLRLFEYGGFPPEANYLFLGDYVDRGRQSLETICLLLAYKIKYPENFFILRGNHECASINRIYGFYDECKRRYSIKLWKAFTDCFNCLPIAAIIDEKIFAMHGGLSPDLGNMDQIRRIMRPTDIPDVGLLCDLLWSDPDKDITGWSENDRGVSFTFGPDVVSRFLHRHDMDLICRAHQVVEDGYEFFSKRQLVTLFSAPNYCGEFDNAGAMMSVDESL…	No matches	No matches	100% Komagataella serine/threonine protein phosphatase and dosn to 87% ID to 100 fungal proteins	Human 79.9% ID to human serine/Threonine Protein phosphatase PPI gamma catalytic su
C4R312	1	NO tolerance to human	>XP_002492166.1 Dihydrolipoamide dehydrogenase [Komagataella phaffii GS115] MLKFGQRRFLSTSRILAQAIKHDVVVIGGGPGGYVAAIKAAQLGLDTACIEKRGALGGTCLNVGCIPSKSLLNNSHLYHTIKHDTKERGINVADVQIDIGQLQNAKEKSVKQLTGGIEMLFKKNGVKYYKGSGSFVDEHTINVDPVEGGDKVELKADNVIIATGSEPSPFPGITVDEERIVTSTGALDLKEVPKRMAIIGGGIIGLEMASVWSRVGSEVTIIEYRDSIGAGMDAEVAKSTQKFLTKQGLKFKCGAKVTKGERVGEVVNIEIETTKDGKTEQFEADVLLVAVGRRPYTEGLNAEAIGLDFDNRGTLVIDSEYRT…	no matches	5 proteins matched Ory s 1 26% and four independent ones below that	100% to Komagataella dyhydrolipoamide dehydrogenase and lower identities below to 72% identity 100 fungi	Human 55% ID to dihydrolipoul dehuydrogenase and lower for many other human proteins
C4R325	1	NO tolerance to human	>AOA63070.1 GQ67_01320T0 [Komagataella phaffii] MSSDSLATTSEMDKTKFMFSSAVLFPNSEEASDISKAQTDLYSYLFQVFKYLEYKNSMNITDLDFLMGQI HETVGYFTKNYSSDTDTIEILQVQSMRLLGKVYTKLFAHYMENSSDKVSIGLIELTNRCLDPLTDGLKKL SMRSNWYSTIKHLNIVILQLLFSKFKGFLNSFKSTTLTTLYKYLKKCTDNYNSSVENSTFKANYFNDMML LIDIILMNDSSGTNILDSKLYNRLLKISKIVTTKKPNIDNFLVKEGYVYPIQSVTFANNFLVSLLKSDKF VLSIKSKKDSSKDGSLYLQALAPHLSILREASSSNYAHLRLASSKNIADLLCFYYITFVIPNKSSDI…	No matches	28.6% to Tyr p 5	100% to Komagataella GQ67 and down to 26% ID to 100 other fungal proteins including Cadida with few matches abov 39% to other fungi	Human 25% ID to heat repeat ptns		A
GORBB5	3	No human homologue	>Glycoside Hydrolase Trichoderma reesei QM6a mrfpsssvlalgligpalaypkpgatkrgspnptraaavkaafqtswnayhhfafphddl hpvsnsfdderngwgssaidgldtailmgdadivntilqyvpqinftttavanqgisvfe tnirylggllsaydllrgpfsslatnqtlvnsllrqaqtlanglkvafttpsgvpdptvf fnptvrrsgassnnvaeigslvlewtrlsdltgnpqyaqlaqkgesyllnpkgspeawpg ligtfvstsngtfqdssgswsglmdsfyeylikmylydpvafahykdrwvlaadstiahl ashpstrkdltflssyngqstspnsghlasfaggnfilggillneqkyi…	No matches	No matches by FASTA	100% to Trichoderma reesei full length down to 58% id to other fungal homologous proteins	31% ID to hujman protein
C4QXF3	1	NO	>C4QXV3 Plasma membrane transporter MSPINDSSSSRHSLSPVIRHTSSHDSITNSSVMSDNEELHDHRHQSSSLPIRKEGTSPSF KLNDREMPPGGELRLPPPATRTSQNPSQFVESTDLRDRMLYSEDSDNEDIASPYLASFNN SSSKKHKQPGFIRRTRSKSISEQFKSLINTNVQQSTNPGGGILLNRETRPSISGANMNPL AKQPSRTSIKSTGKTSLQQEKKERQNSSSDSDVDSYASRSSKETEEDVCFPMVPENVRVR GIDFMELENFIEEERLEKKSLMKREEALKDFDSNIARGFSSGNSKPSSAALRYIPKNITH TTNADNYVPFPQSYDPGDVYLEEKSNDSSNKKESSTEDDGDNGVTFQNQKRNAEAASI…	No sliding 80mer matches	No overall FASTA	100% Komagataella phaffii membrane transporter down to 53% ID over 100 matches fungi	No similarity to human proteins
C4R5P8	1	NO	>C4R5P8 MARIPKAVSTQDDIHELVIKTFRCYVLDLVEQYGGGHPGSAMGMVAIGIALWKYQMKYAP NDPDYFNRDRFVLSNGHVCLFQYLFQHLTGLKEMTVKQLQSYHSSDYHSLTPGHPEIENP AVEVTTGPLGQGISNAVGMAIGSKNLAATYNRPGFPVVDNTIYAIVGDACLQEGPALESI SLAGHLALDNLIVIYDNNQVCCDGSVDVNNTEDISAKFRAQNWNVIDIVDGSRDVATIVK AIDWAKAETERPTLINVRTEIGQDSAFGNHHAAHGSALGEEGIRELKTKYGFNPAQKFWF PKEVYDFFAEKPAKGDELVKNWKKLVDSYVKEYPREGQEFLSRVRGELPKNWRTYIPQDK PTEPTATRTSAREIVRALGKNLPQV…	no 80mer matches	No overall FASTA alignments to AOL	100% ID to Komatgataella phaffii transketolase down to 54% ID to 100 fungal proteins	26% ID to unnamed homosapiens transketolase
C4QVC4		NO	>CAY67197 Molecular Chaparone MNSGSNENMSYRSLYISKNFNLFNRCVGLPIQYRNAVALDNIRYVQTKAAKEDVLNRYKEKLEKKMKEEG AESIEKLQEKYKDKIEKTKIELNRMDPLTDLEEYERKATKNGHKVTKLRSPRSPDAPIKPYKVLDDFLKL EKIKDLSPDQVEFLWRARFQEKENVLVAVIPKDVYQKLYTNARENPSFILPLPKEDEGVEIHFIQWAFPG PNTTHCMFTSLAEYKLHKEYAKPHTTLMFHHDISEDKNIVLMNGTVEQDANITLPETQLLVMNLQRFYGA LAESPASNRRLQLLKDFTSGNENFSLDLVIQEAQSLEN	no 80mer matches	One match to Pisum sativum Convicilin at 24% over 240 AA	100% to Komagataella phaffii Molecular chaperone, down to 49% ID to 100 of various fungal proteins	No matches to human proteins
Potential risks of cross-reactive allergies are based on moderate to high AA sequence identity to known allergens. That typically means lack of identity to human proteins which would produce likely tolerance. For most protein types, sequences of much greater than 50% identity is needed over most of the length of proteins for probable cross-reactivity (Abdelmoteleb et al., 2021 in Food Chem Toxico…
